# Secondary reversion to sexual monomorphism associated with tissue-specific loss of *doublesex* expression

**DOI:** 10.1101/2022.04.21.489080

**Authors:** Jian-jun Gao, Olga Barmina, Ammon Thompson, Bernard Kim, Anton Suvorov, Kohtaro Tanaka, Hideaki Watabe, Masanori J. Toda, Ji-Min Chen, Takehiro K. Katoh, Artyom Kopp

## Abstract

Animal evolution is characterized by frequent turnover of sexually dimorphic traits – new sex-specific characters are gained, and some ancestral sex-specific characters are lost, in many lineages. In insects, sexual differentiation is predominantly cell-autonomous and depends on the expression of the *doublesex* (*dsx*) transcription factor. In most cases, cells that transcribe *dsx* have the potential to undergo sex-specific differentiation, while those that lack *dsx* expression do not. Consistent with this mode of development, comparative research has shown that the origin of new sex-specific traits can be associated with the origin of new spatial domains of *dsx* expression. In this report, we examine the opposite situation – a secondary loss of the sex comb, a male-specific grasping structure that develops on the front legs of some drosophilid species. We show that, while the origin of the sex comb is linked to an evolutionary gain of *dsx* expression in the leg, sex comb loss in a newly identified species of *Lordiphosa* (Drosophilidae) is associated with a secondary loss of *dsx* expression. We discuss how the developmental control of sexual dimorphism affects the mechanisms by which sex-specific traits can evolve.
