## Supplemental table 1 for "Secondary reversion to sexual monomorphism associated with tissue-specific loss of *doublesex* expression"

### Sheet: Sheet1
Table S1. Summary of Lordiphosa specimens used in phylogenetic analyses.
Species name (sample size)	Voucher number or iso–female line (IFL) number	n	Collection date	Collection site				Longitude/Latitude	Elevation (m)
				Country	Province	Distric/City	Site
L. clarofinis (436)	1456, 1457, 1462–1464	5	12–14.VII.2012	China	Shaanxi (SX)	Baoji	Haoping, Mt. Taibaishan	n/a	1150
	1701–1720	20	16.VIII.2013
	1796–1797, 2064–2067, 2072, 2076	8	7–14.VII.2007		Sichuan (SC)	E'meishan	Mt. E’mei	N 29.6°, E 103.4°	580
	2435, 2438, 2439, 2441, 2444, 2450, 2472, 2483, 2485, 2487, 2506	11	9–10.X.2013				Zhanggou, Gaoqiao	N 29.4°, E 103.4°	680
	(9015–9046, 9048–9087)*	71*	22–24.V.2018
	2904–2925, 2927–2929, 2931–2941, 2944, 2945, 2947, 2948, 2950, 2953–2955	44	19–20.VI.2014			Yibin	Longhua, Pingshan	N 28.8°, E 104.0°	510
	IFL003–005, IFL007, IFL008, IFL011–015, IFL018, IFL019, IFL021–024, IFL032–036, IFL039–053, IFL055–062, IFL064, IFL065, IFL068–072, IFL074–081, IFL083, IFL084, IFL087–098, IFL102–108, IFL110, IFL113	82	18–23.V.2019				Longhua, Pingshan	N 28.8°, E 104.0°	510–550
	1935–1964	30	5.X.213		Henan (HeN)	Nanyang	Dongping, Taiping, Xixia	N 33.6°, E 111.7°	1800
	1965–1970, 1972–1995	30	28–29.IX.2013		Zhejiang (ZJ)	Hangzhou	Tianmushan Nature Reserve, Lin’an	N 30.3°, E 119.5°	500
	1996–2000, 2258–2282	30	8.X.2013		Chongqing (CQ)	Wanzhou	Laoyan, Tiancheng	N 30.9°, E 108.3°	1000
	1798, 2063, 2161–2165	7	17–19.III.2009		Guangxi (GX)	Guilin	Huajiang, Xing’an	N 25.9°, E 110.4°	700
	2068–2071, 2075, 2077–2080, 2122–2128, 2134, 2136, 2137, 2140–2143	23	23–25.VII.2007		Hunan	Xiangxi (HuN2)	Xiaozhuangping, Tianpingshan	N 29.8°, E 110.1°	1320
	2316–2342	27	28.X.2013			Yongzhou (HuN1)	Yueyan Forest Farm, Daoxian, Yongzhou	N 25.5°, E 111.4°	800–900
	2283, 2284, 2296–2299	6	24.X.2013		Jiangxi (JX)	Jinggangshan	Xincun, Ciping	N 26.6°, E 114.2°	800
	2285–2292, 2294, 2295, 2300–2312	23	25.X.2013				Xiazhuang Forest Farm	N 26.7°, E 114.4°	900
	2313–2315	3	22.X.2013			Ganzhou	Jiulianshan Nature Reserve	N 24.7°, E 114.6°	300
	2343–2369, 2371, 2372	28	20.X.2013		Fujian (FJ)	Quanzhou	Getou, Guobao, Dehua	N 25.6°, E 118.2°	800
	2373, 2374, 2376–2402	29	17.X.2013		Guizhou (GZ)	Guiyang	Qianling Park	N 26.6°, E 106.7°	1100–1300
	2403–2432	30	7.X.2013		Hubei (HB)	Enshi	Zhongyuanzi, Xinling, Badong	N 31.0°, E 110.4°	n/a
L. sp. 2 aff. clarofinis (76 + 72*)	2073, 2074	2	13.VII.2007		Sichuan (SC)	E'meishan	Fuhusi	N 29.6°, E 103.4°	630
	2097	1*	5.VII.2007				Mt. E’mei	n/a	900
	2433, 2434, 2436, 2437, 2443, 2445–2449, 2452–2471, 2474–2482, 2484, 2486, 2488, 2490, 2493–2502, 2504, 2505, 2507–2510	59	9.X.2013				Gaoqiao	N 29.5°, E 103.4°	680
	9047*	1	22–24.V.2018
	2926, 2930, 2942, 2943	4	19–20.VI.2014			Yibin	Longhua, Pingshan, Yibin	N 28.8°, E 104.0°	510–550
	IFL002, IFL006, IFL016, IFL017, IFL025, IFL054, IFL063, IFL082, IFL109, IFL111	10	18–23.V.2019
L. sp.3 aff. clarofinis (143)	1451	1	12.V.2012		Yunnan	Pu'er	Laoyingqin, Banpo, Yixiang, Simao	N 22.7°, E 101.2°	1030
	1453	1	7.VI.2011			Xishuangbanna	Hesong, Menghai	N 21.8°, E 100.1°	1960
	1454, 2024–2030	8	22–23.VIII.2011			Xianggelila	Hutiaoxia, Xianggelila	N 27.2°, E 100.1°	1700–2100
	1458–1461, 1465–1468, 1470, 1472–1487	25	23.IX.2012			Baoshan	Baihualing, Baoshan	N 25.3°, E 98.8°	1500
	2248–2253, 2255–2257	9	19.VI.2013
	2958–2962, 2965–2968, 2971, 2973–2981	19	9.VII.2014
	1490–1495, 1497, 1498, 1500, 2004, 2006, 2032–2036, 2040–2046, 2048–2051, 2053	28	25–26.IV.2010			Honghe	Huanglianshan National Nature Reserve, Luchun	N 22.9°, E 102.3°	1500–2000
	1800	1	11.X.2009			Kunming	Fazhe Forest Farm, Dongchuan	N 26.0°, E 103.0°	2500
	1805	1	16–17.IV.2010			Kunming	Jiaoye Park	N 25.1°, E 102.6°	2100
	2007, 2008, 2011–2017	9	16–17.IV.2010			Xishuangbanna	Hesong, Menghai	N 21.8°, E 100.1°	1960
	2018, 2020–2023	5	19.IV.2010			Pu'er	Malishu, Yixiang, Simao	N 22.7°, E 101.2°	n/a
	2056–2058, 2060	4	28–29.IV.2010			Honghe	Fenshuiling Nature Reserve, Jinping	N 22.9°, E 103.2°	1910
	2062	1	21.IV.2010			Pu'er	Niuluohe, Jiangcheng	N 22.4°, E 102.0°	n/a
	3001–3003, 3005–3019, 3021–3033	31	2–3.IX.2014				Jinping Town, Jingdong	N 24.4°, E 100.8°	1600
L. sp.1 aff. clarofinis (30)	1895–1924	30	7.VI–2013	Japan	Hokkaido	Sapporo	MM	n/a	n/a
L. magnipectinata (5)	1925–1929	5	31.V.2013				UC–KT	n/a	n/a
L. stackelbergi (5)	1930–1934	5	31.V.2013					n/a	n/a
* Specimen used for ITS1 sequencing only.
