## Supplemental table 2 for "Secondary reversion to sexual monomorphism associated with tissue-specific loss of *doublesex* expression"

### Sheet: Lordiphosa
Vial No	Genus	Species group	Species	Male	Female	Locality	Longitude / Latitude	Altitude (m)	Date	Preservation
	Lordiphosa	fenestrarum	collinella	+++	+++	Hokkaido University campus, Keiteki Wood, Sapporo, JAPAN	43°04'44.0"N 141°20'19.2"E	27	20.v.2019	100% ethanol
	Lordiphosa	fenestrarum	collinella	++	++	Hokkaido University campus, Keiteki Wood, Sapporo, JAPAN	43°04'44.0"N 141°20'19.2"E	27	27.v.2019	100% ethanol
	Lordiphosa	fenestrarum	collinella	++		Hokkaido University campus, Keiteki Wood, Sapporo, JAPAN	43°04'44.0"N 141°20'19.2"E	27	3.vi.2019	100% ethanol
	Lordiphosa	fenestrarum	collinella	++		Hokkaido University campus, Keiteki Wood, Sapporo, JAPAN	43°04'44.0"N 141°20'19.2"E	27	14.vi.2019	100% ethanol
	Lordiphosa	miki	magnipectinata	++		Iwamizawa, Hokkaido, JAPAN			16.v.2019	100% ethanol
	Lordiphosa	miki	magnipectinata	+++	+++	Hokkaido University campus, Keiteki Wood, Sapporo, JAPAN	43°04'44.0"N 141°20'19.2"E	27	20.v.2019	100% ethanol
	Lordiphosa	miki	magnipectinata	+	+	Hokkaido University campus, Keiteki Wood, Sapporo, JAPAN	43°04'44.0"N 141°20'19.2"E	27	27.v.2019	100% ethanol
	Lordiphosa	miki	magnipectinata	+++		Jozankei, Sapporo, JAPAN	42°56'47.0"N 141°08'24.0"E	362	10.vi.2019	100% ethanol
	Lordiphosa	miki	magnipectinata	+	+	Hokkaido University campus, Keiteki Wood, Sapporo, JAPAN	43°04'44.0"N 141°20'19.2"E	27	14.vi.2019	100% ethanol
	Lordiphosa	miki	stackelbergi	++	++	Hokkaido University campus, Institute of Low Temperature Science	43°04'57.7"N 141°20'23.6"E	31	15.v.2019	100% ethanol
	Lordiphosa	miki	stackelbergi	++	++	Hokkaido University campus, Keiteki Wood, Sapporo, JAPAN	43°04'44.0"N 141°20'19.2"E	27	20.v.2019	100% ethanol
	Lordiphosa	miki	stackelbergi	+	+	Hokkaido University campus, Keiteki Wood, Sapporo, JAPAN	43°04'44.0"N 141°20'19.2"E	27	27.v.2019	100% ethanol
	Lordiphosa	miki	sp.1 aff. clarofinis	++	++	Misumai	42°57'08.0"N 141°16'01.7"E	233	28.v.2014	100% ethanol
	Lordiphosa	nigricolor	mommai	++	++	Misumai	42°57'08.0"N 141°16'01.7"E	233	28.v.2014	100% ethanol
	Lordiphosa	nigricolor	mommai	++		Jozankei, Sapporo, JAPAN	42°56'47.0"N 141°08'24.0"E	362	10.vi.2019	100% ethanol
	Lordiphosa	nigricolor	mommai	+	+	Iwamizawa, Hokkaido, JAPAN			16.v.2019	100% ethanol
