## Supplemental table 3 for "Secondary reversion to sexual monomorphism associated with tissue-specific loss of *doublesex* expression"

### Sheet: Sheet1
						BUSCO (diptera_odb10)
Species	Accession	assembly size (Mbp)	est. size (Mbp)	contig N50 (Mbp)	contig L50	Complete and single-copy %	Complete and duplicated %	Fragmented %	Missing %	SNV mismatch rate per bp	Indel mismatch rate per bp	QV(SNV)	QV(Indel)	Phred-scaled QV
Lordiphosa sp. 2		402.6	461.3	0.217	555	96.8	3.8	1.4	1.8	0.000318799	1.70756e-05	34.9648	47.6762	34.7382
Lordiphosa sp. 3		432.7	444.1	1.26	69	97.5	1.2	0.5	0.8	0.000136221	9.13698e-06	38.6575	50.392	38.3756
Lordiphosa spp. assemblies previously published by Kim et al. 2021
Lordiphosa clarofinis	GCA_018904275.1	398.7	440.6	1.7	68	95.7	2.6	0.4	1.3	7.04403e-05	2.22191e-05	41.5218	46.5327	40.3311
Lordiphosa magnipectinata	GCA_018904285.1	416.5	369.4	0.345	365	94.1	2.7	0.5	2.7	8.97667e-05	1.5747e-05	40.4688	48.028	39.7669
Lordiphosa collinella	GCA_018904265.1	375.1	456.1	0.305	305	94.9	2.4	1.2	1.5	5.40071e-05	1.38013e-05	42.6755	48.6008	41.6872
Lordiphosa stackelbergi	GCA_018904235.1	451.4	389.2	0.623	1003	95.5	1.7	0.7	2.1	0.000114723	2.31468e-05	39.4035	46.3551	38.6053
Lordiphosa mommai	GCA_018904225.1	339.5	468.9	0.077	144	77.6	1.8	2.6	19.8	0.000122002	1.78426e-05	39.1363	47.4854	38.5435
